# A novel ILK/STAT3 pathway controls plasticity in a neural stem cell model of glioblastoma

**DOI:** 10.1101/2023.07.19.549653

**Authors:** Alexander E. P. Loftus, Marianna S. Romano, Anh Nguyen Phuong, Morwenna T. Muir, John C. Dawson, Lidia Avalle, Adam T. Douglas, Richard L. Mort, Adam Byron, Neil O. Carragher, Steven M. Pollard, Valerie G. Brunton, Margaret C. Frame

## Abstract

Glioblastomas (GBM) are driven by malignant neural stem-like cells that display extensive heterogeneity and phenotypic plasticity, which drives tumour progression and therapeutic resistance. Here we show that the nodal extracellular matrix-cell adhesion protein integrin-linked kinase (ILK; a pseudokinase), is a key determinant of phenotypic plasticity and the mesenchymal-like, invasive cell state in mouse GBM stem cells. We found that a novel ILK-STAT3 signalling pathway is required for plasticity that enables the transition of GBM stem cells to an astrocyte-like state both *in vitro* and *in vivo*. GBM cells genetically depleted of ILK become predominantly stabilised in a transcriptionally-defined progenitor-like state that is characterised by lack of response to differentiation cues and constitutive proliferation. Loss of ILK or interference with STAT3 impairs differentiation potential, reducing phenotypic plasticity of tumour cell populations; additionally, ILK loss causes a mesenchymal- to epithelial-like morphological transition and suppression of malignancy-associated features. Our work defines ILK as a central regulator of multiple GBM phenotypes including phenotypic plasticity and mesenchymal state.
