## Supplementary Table 1 for "A novel ILK/STAT3 pathway controls plasticity in a neural stem cell model of glioblastoma"

### Sheet: sgRNA sequences
sgILK sequences
sgRNA 1	GTTGAAATGCTGATCATGCG
sgRNA 2	GAATAATGTGATGAATCGTG

### Sheet: siRNA sequences
siSTAT3
GccucAAGAuuGAccuAGAdTsdT
UCuAGGUcAAUCUUGAGGCdTsdT
siLuc
cuuAcGcuGAGuAcuucGAdTsdT
UCGAAGuACUcAGCGuAAGdTsdT
Lowercase: 2'-OMe-modified nucleotides
s: phosphorothioate linkage

### Sheet: Primer sequences
name	seq			cell state
gfap_m_F	TGAATCGCTGGAGGAGGAGA			AC
gfap_m_R	TTGGCCACATCCATCTCCAC			AC
aqp4_m_F	AAACTGGGCAAACCACTGGA			AC
aqp4_m_R	GGTTGTCCTCCACCTCCATG			AC
exo1_m_F	GTGGTTCCAGGGACCAGAAG			PPR
exo1_m_R	TTTGCATCAACCGGCTTGTG			PPR
dtl_m_F	CACGACCCGTTCTTCAGTCA			PPR
dtl_m_R	GCCTGTGATGACTTCTGGCT			PPR
cdc6_m_F	TCAGTCCCCGAAAACGTCTG			PPR
cdc6_m_R	GCGGAGGAGGAACGTATCTG			PPR
nek2_m_F	GGCAAGATCCTGGTGTGGAA			PPR
nek2_m_R	GGTCCCCTCCCTCACAGTAT			PPR

### Sheet: Antibodies for RPPA
RPPA antibodies
Antibody	Supplier	Catalogue Number
FAK1	CST	3285
FAK1 P Y397	CST	3283
Bak	Epitomics	1542-1
IkB-alpha	CST	4812
IKK alpha/beta P Ser176/Ser177	CST	2078
JAK1	CST	3332
MEK1/2	CST	9122
MEK1/2 P Ser217/221	CST	9154
PARP	CST	9542
PI3 Kinase p110-alpha	CST	4249
Bim	Epitomics	1036
CDK1 (cdc2)	CST	9112
Rap1	CST	4938
Stat5	Inv	44-368G
Stat5 P Tyr694	CST	9351
EGFR P Tyr1173	CST	4407
Akt P Thr308	CST	2965
IkB-alpha P Ser32	CST	2859
p44/42 MAPK (ERK1/2)	CST	9102
p44/42 MAPK (ERK1/2) P Thr202/Thr185,Tyr204/Tyr187	CST	4370
Src	CST	2109
Akt	CST	9272
Akt P Ser473	CST	4060
NFkB p65 Ser536	CST	3033
c-Jun P Ser73	CST	9164
c-Myc	CST	5605
Rb	Abcam	ab113074
beta-Catenin	CST	9562
beta-Catenin P Ser33,Ser37,Thr41	CST	9561
beta-Catenin P Thr41,Ser45	CST	9565
cdc25A	CST	3652
Tsc-2 (Tuberin) P Thr1462	CST	3617
Tsc-2 (Tuberin)	CST	3612
Survivin	CST	2808
SAPK/JNK (JNK2)	CST	9258
p38 MAPK PThr180,Tyr182	CST	9211
p38 MAPK	CST	9212
mTOR P Ser2448	CST	2971
Stat1 P Ser727	Inv	44-382G
Raf P Ser259	CST	9421
PDK-1 P Ser241	CST	3061
p90 S6 kinase (Rsk1-3) P Thr359,Ser363	CST	9344
PDK-1	CST	3062
JAK1 P Tyr1022,Thr1023	Inv	44-422G
SAPK/JNK P Thr183,Tyr185	CST	4668
Rb P Ser807,Ser811	CST	9308
Raf P Ser338	CST	9427
Stat1 P Tyr701	CST	9171
Src (family) P Tyr416	CST	2101
Smad2/3 P Ser465/Ser423,Ser467/Ser425	CST	8828
Smad1/5 P Ser463/Ser465	CST	9516
Bid	Abcam	ab32060
Bim P Ser69	CST	4585
c-Jun N-term	Epitomics	1254-1
Caspase 3	CST	9662
Caspase 3 cleaved	CST	9664
CDK1 (p34cdc2) P Tyr15	CST	9111
GSK-3-beta P Ser9	CST	9336
TBK1/NAK	CST	3504
GSK-3-beta	CST	9315
Smad2 P Ser465,Ser467	CST	3108
Smad3 P Ser423,Ser425	CST	9520
CDK2	Abcam	ab32147
Stat3	CST	12640
Rsk2 Pser 227	CST	3556
NFkB p105/p50	GeneTex	GTX110585
Gab1	CST	3232
Profilin (C56B8)	CST	3246
Zyxin	CST	3553
ILK1 (4G9)	CST	3856
Grb2	CST	3972
Rock1 (C8F7)	CST	4035
EGFR (D38B1) XP ®	CST	4267
Cool1/betaPix	CST	4515
Mena (D33C1)	CST	6921
Bax	CST	2772
Bcl-XL	CST	2762
EGFR P Y1068	CST	2234
mTOR (7C10)	CST	2983
Grb2 P Y237	Abcam	ab32037
Histone H3 (E173) P S10	Abcam	ab32107
Fibronectin [F14]	Abcam	ab45688
EphB3 [EPR8280]	abcam	ab133742
EphB2 [EPR10072(B)]	abcam	ab150411
Axin1 (C76H11)	CST	2087
RhoA (67BC)	CST	2117
TCF1 (C63O9)	CST	2203
LEF1 (C12A5)	CST	2230
FOXO3a (75D8)	CST	2497
TCF4 (C9B9)	CST	2565
Histone H2A.X	CST	2595
FOXO1 (C29H4)	CST	2880
Ezrin P T567/Radixin T564/Moesin T588	CST	3141
Cofilin P Ser3 (C77G2)	CST	3313
Integrin beta3	CST	4702
YAP P Ser127	CST	4911
SRF (D71A9)	CST	5147
PDK1 (D37A7)	CST	5662
GATA3 (D13C9)	CST	5852
EphA2 P Ser897	CST	6347
Smad1 (D59D7)	CST	6944
EphA2 (D4A2)	CST	6997
Slug (C19G7	CST	9585
Stat3 P Ser727	CST	9134
Acetyl-histone h3 (K9) (C5B11)	CST	9649
Histone H3 (3H1)	CST	9717
Akt substrate P (RXXS/T) (110B7E)	CST	9614
c-Abl P Y245	CST	2868
c-Abl P Y412 (247C7)	CST	2865
c-Abl	CST	2862
GFAP	Abcam	ab7260
Raf1 (C-12)	SC	sc-133
FRA1 (R20)	SC	sc-605
p90 S6 kinase (Rsk1-3)	SC	sc-231
Fox01 P	CST	9461
HDAC4/5/6/7 P	CST	3443
Stat3 P Tyr705	CST	9145
Cyclin D1	CST	2926
Ras	BD	610001
Histone H2A.X P Ser139	Mill	05-636
